# Human genetic variation shapes the response of neurons to interferons

**DOI:** 10.1101/2025.05.28.653507

**Authors:** Milena M Andzelm, Sonia Bolshakova, Noah Pettinari, Matthew Tegtmeyer, Dan Meyer, Autumn Johnson, Curtis J Mello, Connie T Yu, Ilinca Mazureac, Giulio Genovese, Adrianna Maglieri, Kiku Ichihara, Marina Hogan, Derek Hawes, Steven A McCarroll, Ralda Nehme

**Affiliations:** Stanley Center for Psychiatric Research, Broad Institute of MIT and Harvard, Cambridge MA, USA; Department of Genetics, Harvard Medical School, Boston, MA, USA; Department of Neurology, Boston Children’s Hospital, Boston, MA, USA; Department of Biological Sciences, Purdue University, West Lafayette, IN, USA

## Abstract

Inflammation is increasingly recognized as important to neuropathology, including more classic neuroimmune disease as well as neurodegenerative and neuropsychiatric disorders. Interferons (IFN) are important mediators of central nervous system inflammation. Individuals appear to vary in susceptibility to neuroinflammatory pathology, suggesting that identifying human genetic modifiers of the neuronal IFN response might provide insight into disease pathophysiology. To identify potential modifiers, we stimulated neuronal “cellular villages” of iPSC-derived neurons from over one hundred donors with IFN-alpha (IFNa) or IFN-gamma (IFNg). We then correlated allele states of common variable SNPs to gene expression to identify hundreds of expression quantitative trait loci (eQTLs), many of which emerged specifically upon IFN treatment. We characterized the distinct but overlapping neuronal transcriptional responses to IFNa and IFNg, and identified specific response QTLs. Functional annotation of STAT1 binding to the genome in response to IFN stimulus identified STAT1 binding sites as enriched for response-regulating human genetic variation and also enabled identification of loci with IFN-dependent allele-specific binding of STAT1. These results demonstrate how human genetic variation can influence IFN-dependent mechanisms in neurons in disease-relevant ways.
