## Supplementary material for "Human genetic variation shapes the response of neurons to interferons": Table S3

### Sheet: Directory
Tab	Title	Description
1	IFNg_metagene	Genes included in the IFNg metagene in Figure 1E-F, S2A-B and the correlation of each gene with the overall metagene
2	IFNa_metagene	Genes included in the IFNa metagene in Figure 1E-F, S2A-B and the correlation of each gene with the overall metagene
3	IFNa_mini_metagene	Genes included in the IFNa mini-metagene in Figure 1H, S2C and the correlation of each gene with the overall metagene

### Sheet: IFNg_metagene
Gene	Pearson_r	R_squared	P_value
AC004551.1	0.400038	0.160031	0.000112653
AC009950.1	0.541579	0.293308	5.0754e-08
AC099343.3	0.251244	0.0631234	0.0182167
AL136295.5	0.308513	0.0951805	0.00345095
AL157871.4	0.736547	0.542501	2.87703e-16
ALPK1	0.587504	0.345161	1.77533e-09
ANXA8	0.442614	0.195908	1.57476e-05
ANXA8L1	0.459917	0.211523	6.54446e-06
AP001258.1	0.541496	0.293218	5.10425e-08
APOBEC3G	0.580773	0.337297	2.99854e-09
APOL1	0.806515	0.650467	2.47865e-21
APOL2	0.604259	0.365129	4.56537e-10
APOL4	0.775959	0.602113	6.76186e-19
APOL6	0.156804	0.0245874	0.144576
ART3	0.729275	0.531842	7.81944e-16
ATP10A	0.809296	0.65496	1.4162e-21
B2M	0.900114	0.810206	8.79367e-33
BANCR	0.620826	0.385425	1.10061e-10
BATF2	0.822635	0.676728	8.45883e-23
BST2	0.92696	0.859255	2.22959e-38
BTN3A1	0.211627	0.0447859	0.0477789
BTN3A2	0.31303	0.097988	0.00298275
BTN3A3	0.639407	0.408842	2.01395e-11
C19orf66	0.343794	0.118194	0.00103978
C5orf56	0.792926	0.628731	3.37245e-20
CASP7	0.389677	0.151848	0.000174934
CD274	0.602239	0.362692	5.40016e-10
CD74	0.307198	0.0943708	0.00359909
CDH12	-0.0452206	0.0020449	0.675687
CMPK2	0.263698	0.0695364	0.0130486
CXCL10	0.746657	0.557496	6.77476e-17
DDX58	0.736218	0.542017	3.01211e-16
DDX60	0.784071	0.614767	1.66783e-19
DDX60L	0.236009	0.0557003	0.0268509
DTX3L	0.209651	0.0439536	0.0499458
EPSTI1	0.250051	0.0625256	0.0187934
ERAP2	0.51709	0.267382	2.49444e-07
ETV7	0.00779365	6.07409e-05	0.942549
GBP1	0.922705	0.851384	2.32428e-37
GBP2	0.693289	0.480649	7.11437e-14
GBP3	0.859493	0.738728	8.55968e-27
HAPLN3	0.809907	0.65595	1.25073e-21
HERC6	0.113153	0.0128035	0.293873
HLA-B	0.382759	0.146504	0.000232817
HLA-C	0.488371	0.238506	1.38607e-06
HLA-DRA	0.627157	0.393326	6.24905e-11
HLA-E	0.73854	0.545442	2.17457e-16
HLA-F	0.111129	0.0123497	0.302645
ICAM1	0.586809	0.344345	1.87507e-09
IFI27	0.503903	0.253918	5.59022e-07
IFI35	0.722625	0.522187	1.89753e-15
IFI44	0.541097	0.292786	5.24367e-08
IFI44L	0.67461	0.455099	5.75865e-13
IFI6	0.751713	0.565072	3.20326e-17
IFIH1	0.783225	0.613442	1.93525e-19
IFIT1	0.719801	0.518113	2.74405e-15
IFIT2	0.840256	0.70603	1.39329e-24
IFIT3	0.691423	0.478066	8.82911e-14
IFITM1	0.868783	0.754783	5.54083e-28
IFITM3	0.807432	0.651946	2.0632e-21
IL15	0.844128	0.712553	5.2852e-25
IL18BP	0.790448	0.624808	5.31551e-20
IRF1	0.82181	0.675371	1.01385e-22
IRF8	0.396945	0.157565	0.000128666
IRF9	0.0536167	0.00287475	0.619799
ISG15	0.863868	0.746269	2.41775e-27
LAP3	0.803999	0.646415	4.08074e-21
LGALS3BP	0.655017	0.429047	4.41225e-12
MMP25-AS1	0.283175	0.0801883	0.00750879
MT2A	0.7561	0.571687	1.64794e-17
MX1	0.674739	0.455273	5.67892e-13
NLRC5	-0.00701075	4.91506e-05	0.948312
NMI	0.660967	0.436877	2.41567e-12
OAS1	0.688299	0.473756	1.26296e-13
OAS2	0.680298	0.462805	3.09629e-13
OAS3	0.445248	0.198245	1.382e-05
PARP10	0.0868549	0.00754378	0.421025
PARP12	0.578263	0.334389	3.63466e-09
PARP14	0.92163	0.849401	4.11459e-37
PARP9	0.767027	0.58833	2.95681e-18
PDGFRL	0.633324	0.401099	3.55618e-11
PHF11	0.634739	0.402893	3.11912e-11
PLEKHF1	0.552602	0.305369	2.37597e-08
PLSCR1	0.323347	0.104553	0.00211994
PSMB8	0.805567	0.648939	2.99332e-21
PSMB9	0.734867	0.54003	3.63489e-16
PSME1	0.789209	0.622851	6.65839e-20
PSME2	0.771462	0.595153	1.43328e-18
RARRES3	0.878742	0.772188	2.31147e-29
RSAD2	0.472962	0.223693	3.26826e-06
SAMD9	0.0693388	0.00480786	0.52092
SAMD9L	0.36987	0.136804	0.000390043
SAMHD1	0.57586	0.331614	4.36345e-09
SLC17A8	0.470487	0.221358	3.73674e-06
SOCS1	0.800154	0.640246	8.6254e-21
SP100	0.801221	0.641956	7.01839e-21
SP110	0.853368	0.728236	4.68496e-26
SP140L	0.591875	0.350316	1.25511e-09
STAT1	0.451178	0.203561	1.02582e-05
TAP1	0.909189	0.826625	1.77878e-34
TAP2	0.349964	0.122475	0.000830667
TAPBP	0.646334	0.417747	1.03785e-11
TRIM21	0.552808	0.305597	2.34197e-08
TRIM22	0.848527	0.719998	1.70143e-25
TRIM25	0.615306	0.378601	1.78443e-10
VAMP5	0.830759	0.69016	1.35105e-23
WARS	0.860485	0.740435	6.45029e-27
XAF1	0.894945	0.800926	6.88693e-32
ZC3HAV1	0.665176	0.442459	1.56453e-12

### Sheet: IFNa_metagene
Gene	Pearson_r	R_squared	P_value
AC116407.2	0.0858015	0.00736189	0.43773
DHX58	0.0943653	0.0089048	0.393205
RNF213	0.184593	0.0340744	0.0927732
IRF9	0.289832	0.0840024	0.00749057
OGFR	0.29841	0.0890486	0.00583146
AL136295.5	0.35251	0.124263	0.00100673
HELZ2	0.379016	0.143653	0.000377538
EPSTI1	0.420549	0.176862	6.80497e-05
IFI27	0.421283	0.177479	6.58852e-05
APOL6	0.427829	0.183037	4.92124e-05
LY6E	0.46606	0.217212	7.90106e-06
UNC93B1	0.497068	0.247076	1.51189e-06
RBM43	0.508889	0.258968	7.70322e-07
IFIT5	0.509862	0.259959	7.27893e-07
AP001610.1	0.552894	0.305692	4.93908e-08
TAP2	0.563446	0.317471	2.40616e-08
PARP10	0.573689	0.329119	1.16819e-08
PLSCR1	0.578563	0.334736	8.21071e-09
AP001258.1	0.588022	0.34577	4.07344e-09
IFITM3	0.589755	0.347811	3.57384e-09
MX2	0.597632	0.357164	1.95223e-09
OAS3	0.600209	0.360251	1.59607e-09
ETV7	0.61385	0.376811	5.33178e-10
CXCL10	0.614112	0.377134	5.21783e-10
IFI44L	0.616916	0.380586	4.13673e-10
TRIM21	0.617138	0.38086	4.06098e-10
DTX3L	0.617238	0.380982	4.02757e-10
GBP3	0.650692	0.4234	2.08647e-11
NLRC5	0.652422	0.425654	1.77247e-11
VCAM1	0.653562	0.427143	1.59082e-11
HERC6	0.655393	0.429541	1.33599e-11
PML	0.656556	0.431066	1.19509e-11
AC004551.1	0.657154	0.431852	1.12825e-11
OAS2	0.657407	0.432184	1.10116e-11
ISG20	0.6645	0.44156	5.5071e-12
SAMD9L	0.670684	0.449817	2.96402e-12
PARP12	0.670936	0.450155	2.88907e-12
STAT1	0.671389	0.450763	2.75933e-12
SAMD9	0.67281	0.452673	2.38719e-12
CD274	0.679889	0.462249	1.14624e-12
APOBEC3G	0.682787	0.466198	8.43879e-13
AC009950.1	0.690323	0.476546	3.74258e-13
AC116366.3	0.690941	0.4774	3.49726e-13
IFI16	0.706469	0.499098	6.01771e-14
EIF2AK2	0.718043	0.515586	1.50214e-14
RARRES3	0.721864	0.521088	9.35666e-15
TRIM14	0.723508	0.523464	7.61409e-15
BATF2	0.725577	0.526462	5.86182e-15
PNPT1	0.729462	0.532115	3.56438e-15
TDRD7	0.733482	0.537996	2.11082e-15
OAS1	0.73572	0.541284	1.57038e-15
PARP9	0.741674	0.55008	7.04533e-16
TRIM25	0.749934	0.562401	2.23288e-16
IRF7	0.761651	0.580112	4.04333e-17
IFI6	0.768389	0.590422	1.44688e-17
MX1	0.772506	0.596765	7.59008e-18
PHF11	0.7731	0.597684	6.90777e-18
SP140L	0.7736	0.598457	6.37989e-18
ATP10A	0.776778	0.603384	3.83051e-18
ZC3HAV1	0.7881	0.621102	5.80036e-19
IFI44	0.7885	0.621732	5.41474e-19
GBP1	0.792037	0.627323	2.92794e-19
CASP7	0.793937	0.630336	2.0942e-19
SAMHD1	0.795395	0.632654	1.61542e-19
IFITM1	0.795617	0.633006	1.55267e-19
USP18	0.796312	0.634113	1.37067e-19
STAT2	0.800076	0.640122	6.9194e-20
NMI	0.802169	0.643475	4.70245e-20
APOL2	0.814777	0.663862	4.14279e-21
RSAD2	0.818317	0.669643	2.02577e-21
IRF1	0.82882	0.686942	2.20571e-22
CMPK2	0.830894	0.690384	1.39837e-22
C19orf66	0.832555	0.693148	9.66264e-23
IFIT2	0.83403	0.695606	6.93693e-23
MT2A	0.83491	0.697075	5.68287e-23
IFIT1	0.837703	0.701746	2.99541e-23
SP110	0.847951	0.719021	2.56422e-24
BST2	0.850215	0.722865	1.45396e-24
DDX58	0.850941	0.724101	1.20961e-24
XAF1	0.851717	0.725421	9.92733e-25
ISG15	0.869583	0.756175	7.46359e-27
LAP3	0.874929	0.765501	1.49949e-27
IFIT3	0.876087	0.767528	1.0491e-27
DDX60L	0.884857	0.782971	6.20336e-29
SP100	0.885584	0.784259	4.85652e-29
IFI35	0.898199	0.806761	5.23562e-31
PSMB9	0.898424	0.807165	4.80386e-31
HERC5	0.903831	0.816911	5.69681e-32
PSMB8	0.911102	0.830108	2.63164e-33
DDX60	0.911264	0.830402	2.45043e-33
C5orf56	0.918974	0.844513	6.90063e-35
TAP1	0.925743	0.857	2.21401e-36
IFIH1	0.933565	0.871543	2.70306e-38
PARP14	0.937509	0.878922	2.38045e-39

### Sheet: IFNa_mini_metagene
Gene	Pearson_r	R_squared	P_value
IFI27	0.640541	0.410292	5.32e-11
IFI44L	0.702499	0.493505	9.54e-14
IFIT1	0.806934	0.651143	1.92e-20
ISG15	0.845683	0.715179	4.49e-24
RSAD2	0.822323	0.676216	8.85e-22
SIGLEC1	-0.0264355	0.00069883	0.811341
